# A high confidence *Physcomitrium patens* plasmodesmata proteome by iterative scoring and validation reveals diversification of cell wall proteins during evolution

**DOI:** 10.1101/2022.06.01.492581

**Authors:** Sven Gombos, Manuel Miras, Vicky Howe, Lin Xi, Mathieu Pottier, Neda S. Kazemein Jasemi, Moritz Schladt, Jona Ejike, Ulla Neumann, Sebastian Hänsch, Franziska Kuttig, Zhaoxia Zhang, Marcel Dickmanns, Peng Xu, Torsten Stefan, Wolfgang Baumeister, Wolf B. Frommer, Rüdiger Simon, Waltraud X. Schulze

## Abstract

Cells of multicellular organisms exchange nutrients, building blocks and information. In animals, this happens via gap junctions, in plants via plasmodesmata (PD). PD have striking properties, translocating a large range of molecules from ions, to metabolites, RNA and proteins up to 40 kDa. PD are hard to characterize due to being deeply embedded into cell walls and the presence of several membranes. While previous studies of protein composition of PD from angiosperms identified large lists of proteins, few were validated. Here, we developed a PD scoring approach in conjunction with systematic localization on a large scale to define a high-confidence PD proteome of *Physcomitrium patens*. This high confidence PD proteome comprises nearly 300 proteins, which together with the *bona fide* PD proteins from literature, are made available in the public PDDB database. Conservation of localization across plant species strengthens the reliability of plant PD proteomes and provides a basis for exploring the evolution of this important organelle. In particular, the *P. patens* PD proteome was highly enriched in cell wall modifying proteins. Callose-degrading glycolyl hydrolase family 17 (GHL17) proteins are presented as an abundant PD protein family with representatives across an evolutionary scale. Exclusively members of the alpha-clade of the GHL17 family are shown to be PD localized and their orthologs occur only in plant species which have developed PD. Members of the EXORDIUM-family and xyloglucan transglycosylases are additional cell-wall located proteins highly abundant in the *P. patens* PD proteome also showing evolutionary diversification of PD localized family members from other clade members.
