## Supplementary Table 3_PD validation scale for "A high confidence *Physcomitrium patens* plasmodesmata proteome by iterative scoring and validation reveals diversification of cell wall proteins during evolution"

### Sheet: info
	Supplementary Table: PD validation scale. PD localization was estimated based on a 0 to 10 scale by co-localizing the PD candidate and the PD marker aniline blue in one cell. The scores were as follows: 0 indicated none ROI of the PD candidate transiently expressed in N. benthamiana overlays with aniline blue; 1 indicates less than 3 ROIs overlaying with aniline blue; and so forth until a score o…

### Sheet: PD validation scale
PD validation scale
No. POI overlay with aniline blue in 1 cell	Score
All	10
>10	9
10	7
7	5
5	3
>3	1
None	0
