## Supplementary Table 4_verified proteins for "A high confidence *Physcomitrium patens* plasmodesmata proteome by iterative scoring and validation reveals diversification of cell wall proteins during evolution"

### Sheet: info
	List of Physcomitrium patens proteins tested for PD localization. Arabiodpsis ortholog protein identifiers were used in comparions with published data sets. Localization parameters are given in respective columns.

### Sheet: proteins tested for localizatio
Physco ID	Gene name	MAPMAN	Arabidopsis PD ortholog (annotation from Phytozome Ppatens_318_v3.3.annotation_info.txt)	Identified in previous PD proteomes?	PD index	Bonification score	Preliminary likelihood of PD localisation (very good, good, maybe, probably not, no)	@
Pp3c17_13760V3.2.p	GHL17_1	misc.beta 1,3 glucan hydrolases.glucan endo-1,3-beta-glucosidase	AT2G01630	Brault et al., 2019	2.4	8.44444	good
Pp3c12_13470V3.5.p	GHL17_2	misc.beta 1,3 glucan hydrolases.glucan endo-1,3-beta-glucosidase	AT3G23770	No	1.48062	7.25	good
Pp3c10_5480V3.1.p	GHL17_3	misc.beta 1,3 glucan hydrolases	AT4G26830	No	1.85	8.8	very good
Pp3c3_7980V3.2.p	GH9B7	misc.gluco-, galacto- and mannosidases.endoglucanase	AT1G75680	Kraner et al., 2017	1.73444	3.25	good
Pp3c14_5200V3.2.p	GHL17_4	misc.beta 1,3 glucan hydrolases.glucan endo-1,3-beta-glucosidase	AT2G16230	No	1.96	5.25	good
Pp3c14_18040V3.2.p	EXP14_1	cell wall.modification	AT5G56320	Kraner et al., 2017	1.54	4	good
Pp3c7_430V3.3.p	FLA4	cell wall.cell wall proteins.AGPs.AGP	AT3G46550	Kraner et al., 2017	1.639	7.125	good
Pp3c2_2920V3.5.p	GDSL_1	misc.GDSL-motif lipase	AT2G23540	No	2.69244	6.22222	Good
Pp3c6_480V3.2.p	XTH_1	cell wall.modification	AT4G03210	Brault et al., 2019	2.061	6.09091	Good
Pp3c14_17100V3.4.p	XTH_2	cell wall.modification	AT4G03210	Brault et al., 2019	1.83	5.875	Good
Pp3c25_4070V3.2.p	XTH_3	cell wall.modification	AT4G03210	Brault et al., 2019	1.94278	8	good
Pp3c18_22120V3.2.p	PMEPCRF	cell wall.pectin*esterases.PME	AT5G53370	Kraner et al., 2017	1.66129	4	good
Pp3c11_15280V3.2.p	XTH_4	cell wall.modification	AT4G03210	Brault et al., 2019	1.7667	4.77778	good
Pp3c18_19660V3.2.p	EXP9	cell wall.modification	AT5G02260	Kraner et al., 2017	1.83875	6.25	good
Pp3c1_2420V3.2.p	XTH_5	cell wall.modification	AT4G03210	Brault et al., 2019	1.6	5.4	good
Pp3c5_12820V3.2.p	Pectin lyase-like	cell wall.pectin*esterases.PME	AT5G19730	Kraner et al., 2017	1.89275	4.6	good
Pp3c12_25610V3.5.p	GDSL_2	misc.GDSL-motif lipase	AT1G71691	No	2.035	7.88889	good
Pp3c10_25030V3.2.p	INV	cell wall.pectin*esterases.PME	AT5G27870	No	1.56657	4	maybe
Pp3c22_1440V3.6.p	CSLC05	cell wall.cellulose synthesis	AT4G31590	No	1.66637	8.6	maybe
Pp3c14_18510V3.1.p	EXPA14_2	cell wall.modification	AT5G56320	No	NA	7.4	maybe
Pp3c3_30560V3.3.p	Pectin lyase-like	cell wall.pectin*esterases.PME	AT5G19730	No	1.661	4.7	maybe
Pp3c24_13310V3.2.p	XTH_6	cell wall.modification	AT5G13870	Park et al., 2017	1.68944	5.25	maybe
Pp3c10_11080V3.4.p	MCTP	amino acid metabolism.synthesis.aromatic aa.tryptophan	AT4G11610	Bayer et al. 2006	1.5316	5.4	good
Pp3c16_840V3.2.p	Xanthine/uracil permease	transport.misc	AT2G34190	Leijon et al., 2018	1.94078	7	good
Pp3c22_8310V3.2.p	GOXL4	biodegradation of Xenobiotics	AT3G57620	No	1.67	5.16667	good
Pp3c12_19290V3.2.p	PRX71	misc.peroxidases	AT5G64120	Kraner et al., 2017	1.67913	4	good
Pp3c1_17870V3.1.p	GDSL_3	misc.acyl transferases	AT4G01130	No	1.82406	5	maybe
Pp3c25_13010V3.1.p	Cupredoxin	misc.plastocyanin-like	AT2G31050	No	1.375	6	maybe
Pp3c10_24580V3.2.p	LPP2	misc.acid and other phosphatases	AT1G15080	No	NA	8.14286	very good
Pp3c8_3330V3.2.p	SERK1	signalling.receptor kinases.leucine rich repeat II	AT1G71830	No	NA	8.6	good
Pp3c11_11200V3.3.p	RABG3D	signalling.G-proteins	AT1G52280	No	NA	3.8	maybe
Pp3c24_9700V3.3.p	RAB2A	signalling.G-proteins	AT4G17170	No	NA	9	very good
Pp3c6_14200V3.1.p		NA		No	1.7819	5	good
Pp3c15_5450V3.3.p		NA		No	1.47792	2.81818	maybe
Pp3c1_370V3.1.p	TOPP4	protein.postranslational modification	AT2G39840	No	NA	4	maybe
Pp3c19_8770V3.5.p	EXO	signalling.in sugar and nutrient physiology	AT4G08950	No	1.62	7
Pp3c16_5590V3.3.p		misc.UDP glucosyl and glucoronyl transferases	AT1G22360		No	No	NO
Pp3c26_4220V3.4.p		misc.oxygenases	AT1G73680			No	maybe
Pp3c2_6770V3.3.p		protein.synthesis.elongation	AT5G60390			No	Probably not
Pp3c8_17040V3.2.p		misc.peroxidases	AT5G64120			No	maybe
Pp3c1_23750V3.4.p		protein.synthesis.elongation	AT1G07920			No	Probably not
Pp3c25_9320V3.2.p		protein.synthesis.ribosomal protein.eukaryotic.60S subunit.L30	AT1G77940			No	Probably not
Pp3c2_13880V3.4.p		protein.degradation.ubiquitin.E3.RING	AT3G01650			No	Probably not
Pp3c14_6120V3.3.p		signalling.in sugar and nutrient physiology	AT4G08950			No	NO
Pp3c1_31280V3.4.p		RNA.processing.splicing	AT5G64200			No	NO
Pp3c7_12870V3.2.p		cell wall.modification	AT5G56320			No	NO
Pp3c13_17110V3.2.p		misc.alcohol dehydrogenases	AT5G43940			No	maybe
Pp3c15_6920V3.1.p		cell wall.precursor synthesis.UXS	AT2G28760			No	maybe
Pp3c20_1250V3.2.p		cell wall.precursor synthesis.UDP-Glc dehydrogenase (UGD)	AT3G29360			No	no
Pp3c21_21460V3.2.p		not assigned.unknown	AT1G71110			No	no
Pp3c10_16000V3.2.p		signalling.receptor kinases.leucine rich repeat X	AT5G07280			No	no
Pp3c8_13470V3.2.p		cell wall.modification	AT1G69530			No	no
Pp3c21_1850V3.2.p		cell wall.modification	AT1G69530			No	no
Pp3c11_1150V3.2.p		metal handling.binding, chelation and storage	AT1G02335			No	no
Pp3c1_14250V3.2.p		stress.abiotic.unspecified	AT1G09560			No	no
Pp3c6_6430V3.2.p		cell wall.cell wall proteins.RGP	AT5G15650			No	no
Pp3c21_21000V3.2.p		misc.acyl transferases	AT4G01130			No	no
Pp3c3_29170V3.4.p		metal handling.binding, chelation and storage	AT1G66240			No	no
Pp3c19_8660V3.4.p		signalling.receptor kinases.leucine rich repeat X	AT1G55610			No	no
Pp3c14_6710V3.2.p		cell wall.degradation.pectate lyases and polygalacturonases	AT4G13710			No	no
Pp3c7_25050V3.3.p		stress.abiotic.unspecified	AT5G38960			No	no
Pp3c5_12660V3.2.p		cell wall.pectin*esterases.PME	AT5G19730			No	No
Pp3c7_12870V3.2.p		cell wall.modification	AT5G56320			No	NO
Pp3c13_11070V3.2.p		signalling.G-proteins	AT4G27100			No	No
Pp3c26_2960V3.2.p		misc.peroxidases	AT5G64120			No	No
Pp3c22_8030V3.3.p		misc.peroxidases	AT5G64120			No	no
Pp3c1_37980V3.2.p		cell wall.modification	AT4G28250			No	No
Pp3c16_19430V3.2.p		cell wall.pectin*esterases.PME	AT5G19730			No	No
Pp3c18_19690V3.2.p		cell wall.modification	AT3G55500			No	NO
Pp3c8_4810V3.2.p		misc.myrosinases-lectin-jacalin	AT1G78860			No	No
Pp3c1_18110V3.6.p		misc.gluco-, galacto- and mannosidases.alpha-galactosidase	AT1G68560			No	No
Pp3c26_2170V3.2.p		cell wall.pectin*esterases.PME	AT5G49180			No	No
Pp3c14_6120V3.3.p		signalling.in sugar and nutrient physiology	AT4G08950			No	NO
Pp3c23_8300V3.3.p		signalling.G-proteins	AT5G55190			No	no
Pp3c20_23560V3.2.p		misc.misc2	AT3G23570			No	NO
Pp3c5_770V3.2.p		signalling.G-proteins	AT1G48630			No	no
Pp3c20_18280V3.3.p		signalling.G-proteins	AT5G55190			No	no
Pp3c15_23900V3.1.p		misc.glutathione S transferases	AT2G30860			No	NO
Pp3c21_19160V3.2.p		signalling.receptor kinases.leucine rich repeat XI	AT1G17230			No	No
Pp3c6_17670V3.5.p		misc.beta 1,3 glucan hydrolases	AT4G31140			No	no
Pp3c25_14480V3.2.p		metal handling.binding, chelation and storage	AT2G18196			No	no
Pp3c1_22120V3.2.p		metal handling.binding, chelation and storage	AT2G40300			No	no
Pp3c14_4780V3.2.p		metal handling.binding, chelation and storage	AT2G40300			No	no
Pp3c6_28860V3.4.p		signalling.G-proteins	AT4G19640			No	No
Pp3c16_13180V3.2.p		signalling.G-proteins	AT1G48630			No	No
Pp3c25_7010V3.4.p		protein.postranslational modification	AT2G42500			No	NO
Pp3c4_29410V3.2.p		protein.postranslational modification	AT1G10430			No	No
Pp3c18_18370V3.3.p		not assigned.unknown	AT1G26355			No	No
Pp3c17_16620V3.2.p		Biodegradation of Xenobiotics	AT3G53950			No	No
Pp3c20_4170V3.2.p		signalling.calcium	AT3G10660			No	No
Pp3c16_17470V3.6.p		signalling.G-proteins	AT3G46060			No	No
Pp3c2_12620V3.1.p		signalling.G-proteins	AT4G02080			No	no
Pp3c20_21140V3.2.p		signalling.calcium	AT2G27030			No	no
Pp3c6_12710V3.2.p		cell wall.precursor synthesis.GMD	AT5G66280			No	no
Pp3c15_5310V3.6.p		misc.glutathione S transferases	AT2G30870			No	no
Pp3c20_1250V3.2.p		cell wall.precursor synthesis.UDP-Glc dehydrogenase (UGD)	AT3G29360			No	no
Pp3c16_7970V3.4.p		cell wall.precursor synthesis.UDP-glucose 4,6-dehydratase	AT1G78570			No	no
Pp3c6_15310V3.3.p		cell wall.precursor synthesis.UER	AT1G63000			No	no
Pp3c23_18200V3.2.p		cell wall.precursor synthesis.UDP-Glc dehydrogenase (UGD)	AT3G29360			No	no
Pp3c7_13080V3.3.p		misc.glutathione S transferases	AT2G30870			No	no
Pp3c16_11400V3.2.p		metal handling.binding, chelation and storage	AT1G66240			No	no
Pp3c11_6580V3.2.p		misc.cytochrome P450	AT1G01280			No	no
Pp3c6_29390V3.1.p		misc.glutathione S transferases	AT1G65820			No	no
Pp3c10_9750V3.4.p		signalling.calcium	AT2G27030			No	no
Pp3c12_21850V3.2.p		signalling.calcium	AT5G12180			No	no
Pp3c14_8590V3.7.p		signalling.calcium	AT2G27030			No	No
Pp3c20_720V3.1.p		signalling.calcium	AT5G08580			No	no
Pp3c22_18260V3.4.p		signalling.calcium	AT5G56360			No	no
Pp3c23_6490V3.2.p		signalling.G-proteins	AT4G02080			No	no
Pp3c25_4480V3.3.p		signalling.receptor kinases.leucine rich repeat XI	AT4G20140			No	no
Pp3c26_230V3.3.p		signalling.calcium	AT1G20760			No	no
Pp3c4_7390V3.8.p		signalling.calcium	AT5G12180			No	NO
Pp3c9_13450V3.2.p		signalling.calcium	AT3G10300			No	no
Pp3c4_13060V3.3.p		misc.glutathione S transferases	AT2G47730			No	no
Pp3c19_4880V3.3.p		misc. other Ferredoxins and Rieske domain	AT1G71500			No	no
Pp3c14_3240V3.3.p		misc.glutathione S transferases	AT4G19880			No	No
Pp3c3_23630V3.3.p		misc.oxidases - copper, flavone etc	AT5G61510			No	no
Pp3c7_26860V3.2.p		protein.postranslational modification	AT2G39840			No	no
Pp3c15_19570V3.1.p		NA				No	no
Pp3c2_7750V3.1.p		NA				No	No
Pp3c5_7570V3.2.p		not assigned.no ontology	AT4G26880			No	No
Pp3c3_7860V3.2.p		redox.ascorbate and glutathione.ascorbate	AT5G21105			No	no
Pp3c9_1620V3.2.p		NA				No	no
Pp3c14_23290V3.1.p		protein.degradation.ubiquitin.proteasom	AT3G14290			No	no
Pp3c5_6000V3.8.p		protein.synthesis.ribosomal protein.eukaryotic.40S subunit.S28	AT5G03850			No	no
Pp3c17_20640V3.4.p		protein.degradation.ubiquitin.proteasom	AT3G14290			No	no
Pp3c6_21770V3.2.p		protein.synthesis.ribosomal protein.eukaryotic.40S subunit.S18	AT1G34030			No	no
Pp3c1_23920V3.3.p		protein.synthesis.elongation	AT1G07920			No	no
Pp3c16_2460V3.7.p		not assigned.no ontology	AT1G18720			No	no
Pp3c4_19370V3.2.p		protein.synthesis.ribosome biogenesis.BRIX	AT3G23620			No	no
Pp3c5_7370V3.2.p		not assigned.no ontology	AT5G61330			No	no
Pp3c4_14220V3.2.p		DNA.synthesis/chromatin structure.histone.core.H2A	AT1G52740			No	no
Pp3c13_5910V3.2.p		protein.postranslational modification	AT4G26100			No	no
Pp3c6_1500V3.2.p		NA				No	no
Pp3c6_12420V3.1.p		protein.synthesis.ribosome biogenesis	AT4G25630			No	NO
Pp3c5_16470V3.2.p		minor CHO metabolism.trehalose.trehalase	AT4G24040			No	no
Pp3c1_31280V3.4.p		RNA.processing.splicing	AT5G64200			No	NO
Pp3c23_7830V3.2.p		cell.division	AT1G19880			No	no
Pp3c7_2130V3.8.p		NA				No	NO
Pp3c3_290V3.4.p		protein.degradation.serine protease	AT5G40200			No	No
Pp3c8_11900V3.5.p		protein.degradation.autophagy	AT5G61500			No	No
Pp3c8_19540V3.2.p		cell wall.modification	AT5G13870			No	Probably not
Pp3c3_27720V3.2		misc.beta 1,3 glucan hydrolases.glucan endo-1,3-beta-glucosidase	AT1G64760			No
Pp3c2_6160V3.2.p		protein.synthesis.elongation	AT1G07930
Pp3c3_510V3.1.p		Biodegradation of Xenobiotics	AT3G53950
Pp3c5_23400V3.1.p		cell wall.pectin*esterases.PME	AT5G19730
Pp3c7_12220V3.2.p		misc.alcohol dehydrogenases.cinnamyl alcohol dehydrogenase	AT5G19440
Pp3c12_2540V3.3.p		misc.misc2	AT4G21580
Pp3c23_10780V3.2.p		signalling.14-3-3 proteins	AT3G02520
Pp3c24_18690V3.2.p		transport.Major Intrinsic Proteins.TIP	AT3G16240
Pp3c26_6990V3.1.p		TCA / org transformation.carbonic anhydrases	AT1G08065
