## Supplementary Table 5_GHLs, XTHs, EXOs for "A high confidence *Physcomitrium patens* plasmodesmata proteome by iterative scoring and validation reveals diversification of cell wall proteins during evolution"

### Sheet: info
	Supplementary Table "GHL17, XTH, EXO": GHL17 protein family, XTH protein family, EXO protein family Data sheet "GHL17 family": List of members of the GHL17 family (PF00332) of glycosyl hydrolases which were identified in in the Physcomitrium high confidence PD proteome HC300, as well as in published PD proteome lists from other species. Data sheet "list of GHL17s for phylogeny": List of proteins …

### Sheet: GHL17 family
Leading protein ID	2nd PDscore rank	UniProt	Majoirty protein Ids	clade	Physco PredGPI	C-signal	G-repeat linker	CBM43 / X8 domain	beta-Tunnel + cleft domain	N-signal	Arabidopsis Ortholog (aramemnon GPI pred)	Aramemnon N-pred	DESCRIPTION based on Arabidopsis ortholog	Mapman classification	subcellular location SUBA4	Panther protein families	PDDB	Localization Physco protein in N.benthamiana	Populus trichocarpa ID 30510561Leijon	Nicotiana benthamiana ID 28941316Park	Species
Pp3c16_16680V3.2.p	117	A0A2K1J8W5 (A0A2K1J8W5_PHYPA)	Pp3c16_16680V3.2.p;Pp3c16_16680V3.1.p	alpha	99.3	y	n	y	y	y	AT5G58090	N out	glycosyl hydrolase family 17 protein | chr5:23505366-23507288 REVERSE	misc.beta 1,3 glucan hydrolases.glucan endo-1,3-beta-glucosidase	PM	PF07983,PF00332			Potri.018G150400.1	NbS00051612g0004.1	Physcomitrium, Arabidopsis, Populus, Nicotiana
Pp3c21_17800V3.3.p	25	A9SJN8 (A9SJN8_PHYPA)	Pp3c21_17800V3.3.p;Pp3c21_17800V3.2.p;Pp3c21_17800V3.1.p	alpha	97.4	n	y	y	y	y	AT3G13560	N in	glycosyl hydrolase family 17 protein | chr3:4425227-4428179 REVERSE	misc.beta 1,3 glucan hydrolases.glucan endo-1,3-beta-glucosidase	EX	PF07983,PF00332	x	Yes			Physcomitrium, Arabidopsis
v3.1, 3.2		A0A2K1ISE8 (A0A2K1ISE8_PHYPA)			100	y	y	y	y	y	-
Pp3c27_550V3.2.p	36	A9TPH0 (A9TPH0_PHYPA)	Pp3c27_550V3.2.p;Pp3c27_550V3.1.p	alpha	42.5	n	n	n	y	y	AT5G55180		glycosyl hydrolase family 17 protein | chr5:22388782-22390714 FORWARD	misc.beta 1,3 glucan hydrolases	EX	PF00332					Physcomitrium, Arabidopsis
Pp3c17_13760V3.2.p	118	A9SNQ8 (A9SNQ8_PHYPA)	Pp3c17_13760V3.2.p;Pp3c17_13760V3.1.p	alpha	99.9	y	n	y	y	y	AT2G01630.1	N out	glycosyl hydrolase family 17 protein / beta-1,3-glucanase, putative | chr2:279282-282123 REVERSE	misc.beta 1,3 glucan hydrolases.glucan endo-1,3-beta-glucosidase	EX	PF07983,PF00332	x	Yes			Physcomitrium, Arabidopsis
-											AT2G01630.2
Pp3c22_2470V3.3.p	135	A9T438 (A9T438_PHYPA)	Pp3c22_2470V3.3.p;Pp3c22_2470V3.2.p;Pp3c22_2470V3.1.p	gamma	100	y	n	y	y	y	AT4G31140	N in	glycosyl hydrolase family 17 protein | chr4:15141200-15143391 FORWARD	misc.beta 1,3 glucan hydrolases	PM	PF07983,PF00332					Physcomitrium, Arabidopsis
Pp3c27_1960V3.2.p	136	A0A2K1IA98 (A0A2K1IA98_PHYPA)	Pp3c27_1960V3.2.p;Pp3c27_1960V3.1.p	alpha	99.8	y	n	y	y	y			glycosyl hydrolase family 17 protein | chr4:15141200-15143391 FORWARD	misc.beta 1,3 glucan hydrolases	PM	PF07983,PF00332					Physcomitrium, Arabidopsis
Pp3c6_17670V3.5.p	137	A0A2K1KG28 (A0A2K1KG28_PHYPA)	Pp3c6_17670V3.5.p;Pp3c6_17670V3.4.p;Pp3c6_17670V3.3.p;Pp3c6_17670V3.2.p;Pp3c6_17670V3.1.p	gamma	100	y	n	y	y	y			glycosyl hydrolase family 17 protein | chr4:15141200-15143391 FORWARD	misc.beta 1,3 glucan hydrolases	PM	PF07983,PF00332		No			Physcomitrium, Arabidopsis
Pp3c11_25840V3.2.p	154	-	Pp3c11_25840V3.2.p;Pp3c11_25840V3.4.p;Pp3c11_25840V3.3.p;Pp3c11_25840V3.1.p	alpha	67.7	y	y	n	y	y	AT4G29360.1	N in	glycosyl hydrolase family 17 protein | chr4:14451421-14453915 REVERSE	misc.beta 1,3 glucan hydrolases	EX	PF00332					Physcomitrium, Arabidopsis
v3.1, 3.3, 3.4		A0A2K1JWB5 (A0A2K1JWB5_PHYPA)			99.6	y	y	y	y	y	AT4G29360.2	N in
Pp3c21_6460V3.2.p	119	A9RTI5 (A9RTI5_PHYPA)	Pp3c21_6460V3.2.p;Pp3c21_6460V3.1.p	gamma	99.9	y	n	y	y	y	AT1G64760	N out	glycosyl hydrolase family 17 protein | chr1:24054173-24056414 REVERSE	misc.beta 1,3 glucan hydrolases.glucan endo-1,3-beta-glucosidase	PM	PF07983,PF00332			Potri.019G032900.1		Physcomitrium, Arabidopsis, Populus
Pp3c3_27720V3.2.p	120	A0A2K1KWA9 (A0A2K1KWA9_PHYPA)	Pp3c3_27720V3.2.p;Pp3c3_27720V3.1.p	gamma	100	y	n	y	y	y			glycosyl hydrolase family 17 protein | chr1:24054173-24056414 REVERSE	misc.beta 1,3 glucan hydrolases.glucan endo-1,3-beta-glucosidase	PM	PF07983,PF00332			Potri.013G059700.1		Physcomitrium, Arabidopsis, Populus
Pp3c12_13470V3.5.p	192	A0A2K1JQN1 (A0A2K1JQN1_PHYPA)	Pp3c12_13470V3.5.p;Pp3c12_13470V3.4.p;Pp3c12_13470V3.3.p;Pp3c12_13470V3.2.p;Pp3c12_13470V3.1.p	alpha	98.6	y	short	n	y	y	AT3G23770	N in	glycosyl hydrolase family 17 protein | chr3:8565494-8567496 FORWARD	misc.beta 1,3 glucan hydrolases.glucan endo-1,3-beta-glucosidase	EX	PF00332		Yes			Physcomitrium
Pp3c16_15860V3.2.p	193	A0A2K1J8R8 (A0A2K1J8R8_PHYPA)	Pp3c16_15860V3.2.p;Pp3c16_15860V3.1.p	alpha	99.5	y	n	n	y	y			glycosyl hydrolase family 17 protein | chr3:8565494-8567496 FORWARD	misc.beta 1,3 glucan hydrolases.glucan endo-1,3-beta-glucosidase	EX	PF00332					Physcomitrium
Pp3c24_590V3.1.p	194	A0A2K1IF33 (A0A2K1IF33_PHYPA)	Pp3c24_590V3.1.p;Pp3c24_590V3.3.p;Pp3c24_590V3.2.p;Pp3c20_20350V3.2.p;Pp3c20_20350V3.1.p	alpha	14.5	n	n	n	y	n			glycosyl hydrolase family 17 protein | chr3:8565494-8567496 FORWARD	misc.beta 1,3 glucan hydrolases.glucan endo-1,3-beta-glucosidase	EX	PF00332					Physcomitrium
v3.2, 3.3		A9TMV5 (A9TMV5_PHYPA)			0.1	n	n	n	y	y	AT3G25660
				beta							AT3G07320		glycosyl hydrolase family 17 protein | chr3:2332022-2334074 REVERSE	misc.beta 1,3 glucan hydrolases.glucan endo-1,3-beta-glucosidase	EX				Potri.002G247900.1		Arabidopsis, Populus
											AT1G64760		glycosyl hydrolase family 17 protein | chr1:24054173-24056414 REVERSE	misc.beta 1,3 glucan hydrolases.glucan endo-1,3-beta-glucosidase	PM				Potri.019G032900.1		Arabidopsis, Populus
											AT3G55430		glycosyl hydrolase family 17 protein / beta-1,3-glucanase, putative | chr3:20549599-20552215 REVERSE	misc.beta 1,3 glucan hydrolases.glucan endo-1,3-beta-glucosidase	EX						Arabidopsis
											AT1G32860		glycosyl hydrolase family 17 protein | chr1:11907109-11908928 REVERSE	misc.beta 1,3 glucan hydrolases.glucan endo-1,3-beta-glucosidase	PM						Arabidopsis
											AT1G66250		glycosyl hydrolase family 17 protein | chr1:24692894-24695515 FORWARD	misc.beta 1,3 glucan hydrolases.glucan endo-1,3-beta-glucosidase	EX		x				Arabidopsis
											AT2G05790		glycosyl hydrolase family 17 protein | chr2:2199219-2201486 FORWARD	misc.beta 1,3 glucan hydrolases.glucan endo-1,3-beta-glucosidase	EX						Arabidopsis
											AT3G04010		glycosyl hydrolase family 17 protein | chr3:1036841-1039482 REVERSE	misc.beta 1,3 glucan hydrolases.glucan endo-1,3-beta-glucosidase	PM						Arabidopsis
											AT3G15800		glycosyl hydrolase family 17 protein | chr3:5345051-5346988 FORWARD	misc.beta 1,3 glucan hydrolases.glucan endo-1,3-beta-glucosidase	EX						Arabidopsis
											AT5G42720		glycosyl hydrolase family 17 protein | chr5:17130186-17132843 FORWARD	misc.beta 1,3 glucan hydrolases.glucan endo-1,3-beta-glucosidase	EX						Arabidopsis
				alpha							AT5G56590		glycosyl hydrolase family 17 protein | chr5:22907319-22909559 FORWARD	misc.beta 1,3 glucan hydrolases.glucan endo-1,3-beta-glucosidase	PM						Arabidopsis
											AT5G18220		glycosyl hydrolase family 17 protein | chr5:6018914-6020453 REVERSE	misc.beta 1,3 glucan hydrolases.glucan endo-1,3-beta-glucosidase	EX						Arabidopsis
											AT5G20870		glycosyl hydrolase family 17 protein | chr5:7079975-7081769 REVERSE	misc.gluco-, galacto- and mannosidases	EX						Arabidopsis

### Sheet: list GHL17s for phylogeny
Protein ID	Specie	clade
AT5G64790	A. thaliana	Alpha
AT5G58480	A. thaliana	Gamma
AT5G58090	A. thaliana	Gamma
AT5G56590	A. thaliana	Alpha
AT5G55180	A. thaliana	Alpha
AT5G42720	A. thaliana	Alpha
AT5G24318	A. thaliana	Alpha
AT5G20870	A. thaliana	Gamma
AT5G20560	A. thaliana	Beta
AT5G20390	A. thaliana	Beta
AT5G20340	A. thaliana	Beta
AT5G20330	A. thaliana	Beta
AT5G18220	A. thaliana	Gamma
AT4G34480	A. thaliana	Alpha
AT4G31140	A. thaliana	Gamma
AT4G29360	A. thaliana	Alpha
AT4G26830	A. thaliana	Alpha
AT4G18340	A. thaliana	Alpha
AT4G17180	A. thaliana	Gamma
AT4G16260	A. thaliana	Beta
AT4G14080	A. thaliana	Alpha
AT3G61810	A. thaliana	Alpha
AT3G57270	A. thaliana	Beta
AT3G57260	A. thaliana	Beta
AT3G57240	A. thaliana	Beta
AT3G55780	A. thaliana	Gamma
AT3G55430	A. thaliana	Alpha
AT3G46570	A. thaliana	Alpha
AT3G24330	A. thaliana	Gamma
AT3G23770	A. thaliana	Alpha
AT3G15800	A. thaliana	Alpha
AT3G13560	A. thaliana	Alpha
AT3G07320	A. thaliana	Alpha
AT3G04010	A. thaliana	Gamma
AT2G39640	A. thaliana	Alpha
AT2G27500	A. thaliana	Alpha
AT2G26600	A. thaliana	Alpha
AT2G19440	A. thaliana	Gamma
AT2G16230	A. thaliana	Alpha
AT2G05790	A. thaliana	Alpha
AT2G01630	A. thaliana	Alpha
AT1G77790	A. thaliana	Beta
AT1G77780	A. thaliana	Beta
AT1G66250	A. thaliana	Alpha
AT1G64760	A. thaliana	Gamma
AT1G33220	A. thaliana	Beta
AT1G32860	A. thaliana	Alpha
AT1G30080	A. thaliana	Alpha
Pp3c27_1960 (PpGHL17_15)	P. patens	Gamma
Pp3c27_550 (PpGHL17_8)	P. patens	Alpha
Pp3c26_9710 (PpGHL17_10)	P. patens	Alpha
Pp3c26_7190	P. patens	Alpha
Pp3c24_590 (PpGHL17_9)	P. patens	Alpha
Pp3c22_2470 (PpGHL17_13)	P. patens	Gamma
Pp3c21_17800 (PpGHL17_5)	P. patens	Alpha
Pp3c21_6460 (PpGHL17_11)	P. patens	Gamma
Pp3c20_20350	P. patens	Alpha
Pp3c20_1220	P. patens	Alpha
Pp3c20_890	P. patens	Alpha
Pp3c17_13760 (PpGHL17_1)	P. patens	Alpha
Pp3c17_5150	P. patens	Alpha
Pp3c17_5130	P. patens	Alpha
Pp3c16_16680 (PpGHL17_16)	P. patens	Gamma
Pp3c14_5200 (PpGHL17_4)	P. patens	Alpha
Pp3c12_13470 (PpGHL17_2)	P. patens	Alpha
Pp3c11_25840 (PpGHL17_6)	P. patens	Alpha
Pp3c11_5330	P. patens	Alpha
Pp3c10_15740	P. patens	Alpha
Pp3c10_5480 (PpGHL17_3)	P. patens	Alpha
Pp3c6_26340	P. patens	Alpha
Pp3c6_17670 (PpGHL17_14)	P. patens	Gamma
Pp3c6_8800	P. patens	Alpha
Pp3c5_20650	P. patens	Alpha
Pp3c4_11830 (PpGHL17_7)	P. patens	Alpha
Pp3c3_27720 (PpGHL17_12)	P. patens	Gamma
Pp3c3_18870	P. patens	Alpha
Pp3c16_15860V3.2		Gamma
Pp3c24_590V3.2		Alpha
Pp3c11_25840V3.2		Alpha
Potri.019G032900	P. trichocarpa
Potri.018G068600	P. trichocarpa
Potri.018G000900	P. trichocarpa
Potri.017G130200	P. trichocarpa
Potri.014G185100	P. trichocarpa
Potri.014G184900	P. trichocarpa
Potri.014G184600	P. trichocarpa
Potri.014G184300	P. trichocarpa
Potri.014G184100	P. trichocarpa
Potri.014G183500	P. trichocarpa
Potri.014G183000	P. trichocarpa
Potri.014G182800	P. trichocarpa
Potri.014G182321	P. trichocarpa
Potri.014G182166	P. trichocarpa
Potri.013G059700	P. trichocarpa
Potri.011G152400	P. trichocarpa	Alpha
Potri.011G006100	P. trichocarpa
Potri.009G163700	P. trichocarpa
Potri.008G133200	P. trichocarpa
Potri.006G280700	P. trichocarpa
Potri.006G280400	P. trichocarpa
Potri.004G202400	P. trichocarpa	Alpha
Potri.004G097400	P. trichocarpa
Potri.004G086400	P. trichocarpa
Potri.004G010500	P. trichocarpa
Potri.003G218500	P. trichocarpa
Potri.002G261800	P. trichocarpa
Potri.001G449100	P. trichocarpa
Potri.001G006500	P. trichocarpa
LOC_Os11g36940	O. sativa
LOC_Os10g07290	O. sativa
LOC_Os09g09980	O. sativa
LOC_Os08g23720	O. sativa
LOC_Os08g12800	O. sativa
LOC_Os07g07340	O. sativa
LOC_Os06g40490	O. sativa
LOC_Os06g39060	O. sativa
LOC_Os06g34020	O. sativa
LOC_Os06g04080	O. sativa
LOC_Os05g45860	O. sativa
LOC_Os05g41610	O. sativa
LOC_Os05g31140	O. sativa
LOC_Os04g33640	O. sativa
LOC_Os03g57880	O. sativa
LOC_Os03g51240	O. sativa
LOC_Os03g45390	O. sativa
LOC_Os03g27980	O. sativa
LOC_Os03g12620	O. sativa
LOC_Os02g33000	O. sativa
LOC_Os02g10660	O. sativa
LOC_Os02g04670	O. sativa
LOC_Os01g71830	O. sativa
LOC_Os01g71820	O. sativa
LOC_Os01g71810	O. sativa
LOC_Os01g71680	O. sativa
LOC_Os01g71670	O. sativa
LOC_Os01g71474	O. sativa
LOC_Os01g71410	O. sativa
LOC_Os01g71400	O. sativa
LOC_Os01g71380	O. sativa
LOC_Os01g71350	O. sativa
LOC_Os01g71340	O. sativa
LOC_Os01g58730	O. sativa
JV792233	N. mirabilis
GBG85598	C. braunii
GBG83353	C. braunii
GBG93308	C. braunii
kfl00456_0180_v1.1	K. nitens
kfl00707_0040_v1.1	K. nitens
kfl00103_0040_v1.1	K. nitens
XP_001392475	A. niger
XP_001269132	A. clavatus
XP_462355	D. hansenii
P43070	C. albicans
XP_752511	A. fumigatus

### Sheet: list XTHs for phylogeny
Protein ID	Specie	Clade
AT5G57530.1	A. thaliana	II
AT5G57540.1	A. thaliana	II
AT4G25820.1	A. thaliana	II
AT4G28850.1	A. thaliana	II
AT5G57560.1	A. thaliana	II
AT5G65730.1	A. thaliana	I
AT3G44990.1	A. thaliana	III
AT4G25810.1	A. thaliana	II
AT5G57550.1	A. thaliana	II
AT3G25050.1	A. thaliana	Ancestral
AT1G11545.1	A. thaliana	I
AT2G01850.1	A. thaliana	III
AT1G14720.1	A. thaliana	III
AT2G36870.1	A. thaliana	III
AT4G14130.1	A. thaliana	II
AT3G23730.1	A. thaliana	II
AT5G13870.1	A. thaliana	I
AT1G10550.1	A. thaliana	III
AT4G30280.1	A. thaliana	II
AT1G65310.1	A. thaliana	II
AT4G30290.1	A. thaliana	II
AT4G13080.1	A. thaliana	Ancestral
AT4G13090.1	A. thaliana	Ancestral
AT4G18990.1	A. thaliana	III
AT3G48580	A. thaliana	Ancestral
AT1G32170.1	A. thaliana	III
AT4G30270.1	A. thaliana	II
AT2G14620.1	A. thaliana	I
AT2G06850.1	A. thaliana	I
AT4G03210.1	A. thaliana	I
AT5G48070.1	A. thaliana	II
AT2G18800.1	A. thaliana	II
AT4G37800.1	A. thaliana	I
LOC_Os03g63760.1	O. sativa	III
LOC_Os02g17880.1	O. sativa	II
Os06t0697000.02	O. sativa	II
LOC_Os07g29750.1	O. sativa	III
LOC_Os10g02770.1	O. sativa	III
LOC_Os02g03550.1	O. sativa	III
LOC_Os02g57770.1	O. sativa	III
LOC_Os06g22919.1	O. sativa	II
LOC_Os08g13920.1	O. sativa	II
LOC_Os02g46910.1	O. sativa	III
LOC_Os03g13570.1	O. sativa	III
Os04t0604800.00	O. sativa	II
LOC_Os10g39840.1	O. sativa	III
LOC_Os04g51520.1	O. sativa	II
LOC_Os04g53950.2	O. sativa	I
LOC_Os04g51450.1	O. sativa	II
LOC_Os11g33270.1	O. sativa	I
LOC_Os03g01800.1	O. sativa	III
Os04t0604300.01	O. sativa	II
LOC_Os08g14200.1	O. sativa	II
LOC_Os08g14210.1	O. sativa	II
LOC_Os02g17900.1	O. sativa	II
LOC_Os07g34580.1	O. sativa	I
Os08t0237800.00	O. sativa	II
LOC_Os06g48170.1	O. sativa	II
LOC_Os06g48160.1	O. sativa	II
LOC_Os10g42670.1	O. sativa	III
LOC_Os06g13040.1	O. sativa	Ancestral
LOC_Os06g48180.1	O. sativa	II
LOC_Os09g23220.1	O. sativa	III
Pp3c6_520 (PpXTH_11)	P. patens	I
Pp3c14_17100 (PpXTH_2)	P. patens	I
Pp3c6_14940	P. patens	I
Pp3c11_15280 (PpXTH_4)	P. patens	I
Pp3c10_13310 (PpXTH_10)	P. patens	I
Pp3c16_20960	P. patens	I
Pp3c1_2420 (PpXTH_5)	P. patens	I
Pp3c25_10500	P. patens	I
Pp3c16_19530	P. patens	I
Pp3c6_480 (PpXTH_1)	P. patens	I
Pp3c9_3880 (PpXTH_12)	P. patens	I
Pp3c18_8300	P. patens	I
Pp3c25_4070 (PpXTH_3)	P. patens	I
Pp3c8_19540	P. patens	I
Pp3c23_15150	P. patens	I
Pp3c23_15190 (PpXTH_7)	P. patens	I
Pp3c24_13310 (PpXTH_6)	P. patens	I
Pp3c9_18300	P. patens	I
Pp3c6_490	P. patens	I
Pp3c6_600 (PpXTH_9)	P. patens	I
Pp3c19_11790	P. patens	I
Pp3c13_12110	P. patens	III
Pp3c3_9730	P. patens	III
Pp3c16_21040	P. patens	I
Pp3c25_10760 (PpXTH_8)	P. patens	I
Pp3c17_5450	P. patens	I
Pp3c15_6880	P. patens	I
Pp3c9_18180	P. patens	I
Potri.004G021000.1	P. trichocarpa	I
Potri.011G025800.1	P. trichocarpa	I
Potri.001G071000.1	P. trichocarpa	I
Potri.018G094900.1	P. trichocarpa	II
Potri.010G102300.1	P. trichocarpa	III
Potri.014G115000.1	P. trichocarpa	III
Potri.016G098600.1	P. trichocarpa	III
Potri.006G122900.1	P. trichocarpa	III
Potri.011G077380.1	P. trichocarpa	II
Potri.011G077400.1	P. trichocarpa	II
Potri.014G140300.1	P. trichocarpa	I
Potri.018G095100.1	P. trichocarpa	II
Potri.009G006600.1	P. trichocarpa	III
Potri.018G095200.1	P. trichocarpa	II
Potri.018G084300.1	P. trichocarpa	II
Potri.013G152400.1	P. trichocarpa	I
Potri.019G125000.1	P. trichocarpa	I
Potri.014G152700.1	P. trichocarpa	I
Potri.003G097300.1	P. trichocarpa	III
Potri.011G077300.1	P. trichocarpa	II
Potri.011G077320.1	P. trichocarpa	II
Potri.003G159700.1	P. trichocarpa	I
Potri.002G236200.1	P. trichocarpa	II
Potri.014G146100.1	P. trichocarpa	II
Potri.018G094800.1	P. trichocarpa	II
Potri.005G007200.1	P. trichocarpa	II
Potri.013G005700.1	P. trichocarpa	II
Potri.007G008500.4	P. trichocarpa	I
Potri.006G169900.1	P. trichocarpa	II
Potri.002G244200.1	P. trichocarpa	Ancestral
Potri.009G083800.1	P. trichocarpa	I
Potri.008G138400.2	P. trichocarpa	III
Potri.002G060400.1	P. trichocarpa	II
Potri.005G201250.1	P. trichocarpa	II
Potri.005G201200.1	P. trichocarpa	II
Potri.002G060500.1	P. trichocarpa	II
Potri.006G160700.1	P. trichocarpa	II
Potri.006G071200.1	P. trichocarpa	II
Potri.001G136100.1	P. trichocarpa	III
SM001007S09375	S. muscicola CCAC 0214	Algal
SM001278S26260	S. muscicola CCAC 0214	Algal
SM001356S00206	S. muscicola CCAC 0214	Algal
SM000049S16722	S. muscicola CCAC 0214	Algal
SM000023S07660	S. muscicola CCAC 0214	Algal
SM000136S00194	S. muscicola CCAC 0214	Algal
SM000154S01394	S. muscicola CCAC 0214	Algal
SM000039S14552	S. muscicola CCAC 0214	Algal

### Sheet: list EXOs for phylogeny
Protein ID	Specie	Clade
AT1G35140.1 (AtEXL1)	A. thaliana	III
AT2G17230.1 (AtEXL5)	A. thaliana	II
AT2G35150.1 (AtEXL7)	A. thaliana	II
AT3G02970.1 (AtEXL6)	A. thaliana	III
AT4G08950.1 (AtEXO)	A. thaliana	III
AT5G09440.1 (AtEXL4)	A. thaliana	III
AT5G51550.1 (AtEXL3)	A. thaliana	II
AT5G64260.1 (AtEXL2)	A. thaliana	III
GBG84941	C. brauni S276	I
kfl00194_0120	k. nitens NIES-2285	I
Os02g51970.1	O. sativa	III
Os02g52000.1	O. sativa	III
Os02g52010.1	O. sativa	III
Os02g52040.1	O. sativa	III
Os06g04250.1	O. sativa	II
Os06g11660.1	O. sativa	III
Os06g11680.1	O. sativa	III
Os07g31430.1	O. sativa	II
Os08g37840.1	O. sativa	III
Os10g22990.1	O. sativa	III
Os06g11700.1	O. sativa	III
Os06g11650.1	O. sativa	III
Pp3c2_280.1	P. patens	III
Pp3c2_12370.1	P. patens	III
Pp3c2_12400.1	P. patens	III
Pp3c3_36100.1	P. patens	III
Pp3c4_18280.1	P. patens	III
Pp3c8_3540.1	P. patens	III
Pp3c9_2150.1	P. patens	II
Pp3c10_8680.1	P. patens	III
Pp3c12_6040.1	P. patens	III
Pp3c13_12890.1	P. patens	III
Pp3c14_6120.1	P. patens	III
Pp3c15_1430.1	P. patens	II
Pp3c17_10250.1	P. patens	II
Pp3c18_22350.1	P. patens	III
Pp3c18_22500.1	P. patens	III
Pp3c19_8770.1 (PpEXO_1)	P. patens	III
Pp3c22_12550.1	P. patens	III
SM000135S26985	S. muscicola CCAC 0214	II
SM000025S08443	S. muscicola CCAC 0214	I
SM000440S16150	S. muscicola CCAC 0214	II
SM000062S19865	S. muscicola CCAC 0214	II
CV00G14320.1	C. subellipsoidea C-169	I
CV00G67770.1	C. subellipsoidea C-169	I
Potri.017G051700.1	P. trichocarpa	III
Potri.005G163700.1	P. trichocarpa	III
Potri.005G163600.1	P. trichocarpa	III
Potri.005G163300.1	P. trichocarpa	III
Potri.005G163500.1	P. trichocarpa	III
Potri.002G098800.3	P. trichocarpa	III
Potri.002G098600.2	P. trichocarpa	III
Potri.004G206600.1	P. trichocarpa	II
Potri.002G098702.1	P. trichocarpa	III
Potri.005G163000.1	P. trichocarpa	III
Potri.001G311700.1	P. trichocarpa	III
Potri.014G126000.2	P. trichocarpa	III
Potri.013G080100.1	P. trichocarpa	III
Potri.015G122100.1	P. trichocarpa	II
Potri.012G128100.1	P. trichocarpa	II
Potri.015G129700.1	P. trichocarpa	II
Potri.009G167800.1	P. trichocarpa	II
