## Supplementary Table 6_primers for "A high confidence *Physcomitrium patens* plasmodesmata proteome by iterative scoring and validation reveals diversification of cell wall proteins during evolution"

### Sheet: info
	Supplementary Table "primers" List of primers used for cloning of PD protein candidate genes in order to perform localization studies in N. benthamiana.

### Sheet: primer list
Sequence (5' to 3')	Primer name
Molecular cloning of PpGHL17_1
CCAGCTTTCTTGTACAAAGTTGGC	p221_Fw
ATGTGCGACTCTAACAGCCATtaagcctgcttttttgtacaaagttggc	p221+Pp3c17_13760V3.2_Rv
caagaaagctggttttaCTTGTACAGCTCGTCCATGCC	mVenus-p221_Rv(c-terminal)
cggtggaagcggcggaggtgggcgcgcctccATGGTGAGCAAGGGCGAGG	linker-mVenus_Fw (c-terminal)
ccaactttgtacaaaaaagcaggcttaATGGCTGTTAGAGTCGCACATATG	Pp3c17_13760V3.2_Fw
gccgcttccaccgcctccTCTGGTGCTAAAACACAGTGCC	Pp3c17_13760V3.2_Rv
Molecular cloning of PD candidates
tacaaaaaagcaggcttcATGAAGAGGATGGTGATGGTC	1MMJOEPp3c105480V31F
caagaaagctgggtcATGAAAGCTGCATCCAG	1MMJOEPp3c105480V31R
tacaaaaaagcaggcttcATGTCGGGGATTCGTGGAA	2MMJOEPp3c2121460V32F
caagaaagctgggtcAGGCTTCACGACATTCG	2MMJOEPp3c2121460V32R
tacaaaaaagcaggcttcGTTGTGGCGATGGGGAGCAT	4MMJOEPp3c1016000V32F
caagaaagctgggtcATAGCTGCTAGTCAGGGACG	4MMJOEPp3c1016000V32R
tacaaaaaagcaggcttcATGAAAATGGCTCGTGTCATGT	8MMJOEPp3c1518180V32F
caagaaagctgggtcCTTGTTGAAAGGGGCCTGAAG	8MMJOEPp3c1518180V32R
tacaaaaaagcaggcttcATGGCTGCCCGTTTCGCT	9MMJOEPp3c725080V32F
caagaaagctgggtcCATCTTGAATGGAGCCTGGAG	9MMJOEPp3c725080V32R
tacaaaaaagcaggcttcATGGGGTGCAGCAATGGAC	10MMJOEPp3c723740V33F
caagaaagctgggtcCGCATAGCCCTTGTCATATCTCT	10MMJOEPp3c723740V33R
tacaaaaaagcaggcttcATGACAGGAGCTCGGAAG	11MMJOEPp3c1011080V34F
caagaaagctgggtcTAGTATACGGTCAGATTGCGA	11MMJOEPp3c1011080V34R
tacaaaaaagcaggcttcATGAAGATGTCCAACTTGAAGCT	12MMJOEPp3c813470V32F
caagaaagctgggtcTCTGAACTGGCTGCCCTC	12MMJOEPp3c813470V32R
tacaaaaaagcaggcttcATGGCAATTCCTATAGCTCTCG	14MMJOEPp3c2314870V31F
caagaaagctgggtcCATGTTGAATGGCTCTTGTAG	14MMJOEPp3c2314870V31R
tacaaaaaagcaggcttcATGATGAGGGGTGGCATGC	15MMJOEPp3c27550V32F
caagaaagctgggtcCGTGAAGCTGATGTCATACACC	15MMJOEPp3c27550V32R
tacaaaaaagcaggcttcGCAATGGCCATTCCGTG	16MMJOEPp3c1819720V32F
caagaaagctgggtcAAAGTTGGAGCCCTCGAAAGT	16MMJOEPp3c1819720V32R
tacaaaaaagcaggcttcAACATGGCAGCCCGAGTTG	17MMJOEPp3c111150V32F
caagaaagctgggtcGTTACGGAATGGTGCCTCAAG	17MMJOEPp3c111150V32R
tacaaaaaagcaggcttcATGGCTGTTAGAGTCGCACA	18MMJOEPp3c1713760V32F
caagaaagctgggtcTCTGGTGCTAAAACACAGTGC	18MMJOEPp3c1713760V32R
tacaaaaaagcaggcttcATGGGGAGGGGGAGGTCATCA	19MMJOEPp3c114250V32F
caagaaagctgggtcCATGGGTGAGTCTGTTGAGCA	19MMJOEPp3c114250V32R
tacaaaaaagcaggcttcATGGCGAAGTTGGTTCCTAA	23MMJOEPp3c66430V32F
caagaaagctgggtcATGGCCAAGCTTACTCCAAG	23MMJOEPp3c66430V32R
tacaaaaaagcaggcttcATGGTAGGGAATGGCAGAAGA	32VHPp3c329330V32F
caagaaagctgggtcGAGGAAGAGGAGAGCAGTGG	32VHPp3c329330V32R
tacaaaaaagcaggcttcATGTCTCAGACGGTGGAGAT	40MMPp3c329170V34F
caagaaagctgggtcATCTGAGTCGGTCATACC	40MMPp3c329170V34R
tacaaaaaagcaggcttcATGAAGATGTCTCGCGTGCT	41NKPp3c265590V32F
caagaaagctgggtcGAAGATGGCGGCAATCACAA	41NKPp3c265590V32R
tacaaaaaagcaggcttcGTCATGGCAAAAACACAT	43MSPp3c1417100V34F
caagaaagctgggtcGTACCGGGGAAGGTTACACTC	43MSPp3c1417100V34R
tacaaaaaagcaggcttcATGGAGAGAGCTTCGTATGCG	44JOEPp3c12420V32F
caagaaagctgggtcATAGAGTGGGATGTTGCATTCTG	44JOEPp3c12420V32R
tacaaaaaagcaggcttcTGTATTAAGATGCCTTGGG	46NKPp3c2117800V33F
caagaaagctgggtcTGTTAAGAGATGCGAGCACA	46NKPp3c2117800V33R
tacaaaaaagcaggcttcATGGTACGGTTGACATTGTCCC	49VHPp3c146710V32F
caagaaagctgggtcACACACAGCTCCACGGC	49VHPp3c146710V32R
tacaaaaaagcaggcttcATGTTAGGTAGTTCGACTGAGA	51NKPp3c725050V33F
caagaaagctgggtcCTTTCCGAATGGCCTCTGCA	51NKPp3c725050V33R
tacaaaaaagcaggcttcATGGGGAGCATGTCAAGATG	52JOEPp3c512820V32F
caagaaagctgggtcCACATACGGCAGCCACTG	52JOEPp3c512820V32R
tacaaaaaagcaggcttcATGGGTTCCTTGGGAAGACA	53MMPp3c819540V32F
caagaaagctgggtcCAACACATTGTATTTGCATTCCG	53MMPp3c819540V32R
tacaaaaaagcaggcttcCTCATGGCAATGGCATTGAC	58JOEPp3c268580V39F
caagaaagctgggtcATTCCTTGTCCCGTCGATTC	58JOEPp3c268580V39R
tacaaaaaagcaggcttcATGGCCGTTTCGAGAAAATTCT	59MMPp3c512660V32F
caagaaagctgggtcCATGGGCGTGATCCAGTCGT	59MMPp3c512660V32R
tacaaaaaagcaggcttcATGGCAGCCCTTCGGGTT	60JOEPp3c253840V33F
caagaaagctgggtcCCACCCCAACCACTTATCTC	60JOEPp3c253840V33R
tacaaaaaagcaggcttcATGGGTTCAGTTAGAGTTACTGG	66MSPp3c2413310V32F
caagaaagctgggtcCAACACATTGTACTTGCATTCCG	66MSPp3c2413310V32R
tacaaaaaagcaggcttcATGACGATGGCTGCATTCGG	68MPPp3c712870V32F
caagaaagctgggtcGTATTGAGCGCCCTCCCAAG	68MPPp3c712870V32R
tacaaaaaagcaggcttcAACGAGATGCGCTTCGAGC	73NKPp3c1311070V32F
caagaaagctgggtcAGTTGACTGTCTTCGCACCG	73NKPp3c1311070V32R
tacaaaaaagcaggcttcGTGCAACGCTCTATGGCGT	74VHPp3c262960V32F
caagaaagctgggtcCTTGCTGTTCACCACTTCCA	74VHPp3c262960V32R
tacaaaaaagcaggcttcATGTTGACGGGATGTGCAGA	77MPPp3c61880V36F
caagaaagctgggtcCACATGGTGCAGCTTGATCC	77MPPp3c61880V36R
tacaaaaaagcaggcttcATGAGAAGAGACAAGCACCTGC	78NKPp3c228030V33F
caagaaagctgggtcATTTAGAACAGAACACACTCTTCG	78NKPp3c228030V33R
tacaaaaaagcaggcttcTGTACGATGGCGCATCACG	79MSPp3c817040V32F
caagaaagctgggtcGTTCACGAACTGGCAGTGCT	79MSPp3c817040V32R
tacaaaaaagcaggcttcATGTCGACGGCTTTCCAAG	80VHPp3c137980V32F
caagaaagctgggtcAAAAGCCATTTGCACTCTAGACC	80VHPp3c137980V32R
tacaaaaaagcaggcttcATGGCTGCCCTTCGCGTT	81VHPp3c1619430V32F
caagaaagctgggtcGGTCTTGTTGAGCCACTTGT	81VHPp3c1619430V32R
tacaaaaaagcaggcttcATGGCTCGCATTCTTCGA	84MPPp3c1219290V32F
caagaaagctgggtcGTTCCTACACTGGCACCGTC	84MPPp3c1219290V32R
tacaaaaaagcaggcttcATGGCATCCCTTCGTAGTTAC	85NKPp3c198330V32F
caagaaagctgggtcCCATCCAAGCCAATTCTTTCCA	85NKPp3c198330V32R
tacaaaaaagcaggcttcTTAGAAAATATGCCCGCGG	86MSPp3c1822120V32F
caagaaagctgggtcGATTGAGCCCGTGTATGCGA	86MSPp3c1822120V32R
tacaaaaaagcaggcttcTCAGCAATGGAATGGTCC	92MSPp3c6520V32F
caagaaagctgggtcCAACACATTGTACGCGCATTC	92MSPp3c6520V32R
tacaaaaaagcaggcttcATGGGATCGATGTTGCAATGG	94MPPp3c6240V33F
caagaaagctgggtcGGCACGTTTGAGGCCCAT	94MPPp3c6240V33R
tacaaaaaagcaggcttcATGACAATGGCGCAGAGGAA	97MPPp3c1819690V32F
caagaaagctgggtcGTTGGCACCACTGCTGAAG	97MPPp3c1819690V32R
tacaaaaaagcaggcttcATGAAGGCCGCAGCTTGC	98VHPp3c1418510V31F
caagaaagctgggtcCCTGAACTGGGATCCTTCC	98VHPp3c1418510V31R
tacaaaaaagcaggcttcGGTTGATCAATGCCAACAGC	99MMPp3c84810V32F
caagaaagctgggtcTACTTTGATGAACACCGACGT	99MMPp3c84810V32R
tacaaaaaagcaggcttcATGGAGTTCTTAAGGTGCAGCT	100MMPp3c22920V35F
caagaaagctgggtcCGACATAAGGAGCTGCTGAA	100MMPp3c22920V35R
tacaaaaaagcaggcttcAAGATGACTCATGATGATGA	103MMPp3c262170V32F
caagaaagctgggtcCACAGCGGCATTAGAGTATGG	103MMPp3c262170V32R
tacaaaaaagcaggcttcACCATGGGGAAGTGTTGCTG	105JOEPp3c101100V32F
caagaaagctgggtcCAATGCCGTGGTGAGCGGAA	105JOEPp3c101100V32R
tacaaaaaagcaggcttcATGGCCCAGGGAAGAAGCAG	111MSPp3c2513010V31F
caagaaagctgggtcAAACAGGAGAGCGCCGATTG	111MSPp3c2513010V31R
tacaaaaaagcaggcttcCTTCGAATCATGGCATTGC	113NKPp3c238300V33F
caagaaagctgggtcGCTGTCAAAGGCGTCATCGT	113NKPp3c238300V33R
tacaaaaaagcaggcttcCTCCGAGTCATGGCTTTGC	130MMPp3c2018280V33F
caagaaagctgggtcATTGTCAAAGGCTTCATCGTCG	130MMPp3c2018280V33R
tacaaaaaagcaggcttcATGGGGATTGCTCGCAGGAG	132MPPp3c330560V33F
caagaaagctgggtcATTTTTCTTCGTCTTTGTCGGC	132MPPp3c330560V33R
tacaaaaaagcaggcttcATGGCGATTATTGTTCATGGC	133MPPp3c1523900V31F
caagaaagctgggtcCTCCTTCTTATTGAACTCGTTCA	133MPPp3c1523900V31R
tacaaaaaagcaggcttcAGAATGGATCGGCCTGGAGG	137VHPp3c2119160V32F
caagaaagctgggtcGCAGGGGTTGGAAAGTGGAG	137VHPp3c2119160V32R
tacaaaaaagcaggcttcATGACGATCCAACTGGGGAC	139MSPp3c117870V31F
caagaaagctgggtcTCTCTGATCGGCTACGGGGA	139MSPp3c117870V31R
tacaaaaaagcaggcttcATGGCTAACGCGAAACCCG	140MSPp3c1115280V32F
caagaaagctgggtcACGGCGTGGGAGAGTGCACT	140MSPp3c1115280V32R
tacaaaaaagcaggcttcCTAGCAATGGGGTCGCTC	141MMPp3c254070V32F
caagaaagctgggtcCACGTTGTTGTAAGGACATTCAGG	141MMPp3c254070V32R
tacaaaaaagcaggcttcCAAATGGGATCAGTCCGGGG	142NKPp3c2315190V32F
caagaaagctgggtcCAACACATTGTACGCACACTCC	142NKPp3c2315190V32R
tacaaaaaagcaggcttcAGTATGGTGGCGGTGGC	144MPPp3c617670V35F
caagaaagctgggtcGGGGAAAAGGGACGCAACAA	144MPPp3c617670V35R
tacaaaaaagcaggcttcGAAGGCTAAATGGAGAACC	145MMPp3c2514480V32F
caagaaagctgggtcCGGAGGTTGGAAAATGTTC	145MMPp3c2514480V32R
tacaaaaaagcaggcttcGCAATGTCTGACCCAGTTGT	151NKPp3c41550V32F
caagaaagctgggtcATGCCTTCGATGCGCGAG	151NKPp3c41550V32R
tacaaaaaagcaggcttcATGTCGTATGCGTACCTGTTCA	156NKPp3c249700V33F
caagaaagctgggtcCGAACAACAACCACCCGATT	156NKPp3c249700V33R
tacaaaaaagcaggcttcACTATGGCCACCACAGG	157NKPp3c628860V34F
caagaaagctgggtcAGCGCAACATGTGGTTTTAGC	157NKPp3c628860V34R
tacaaaaaagcaggcttcGATGTCGGCCCGCAAGAG	161VHPp3c1111200V33F
caagaaagctgggtcACACTCGCATCCGGAAGTTT	161VHPp3c1111200V33R
tacaaaaaagcaggcttcATGGCAGAAACTTTGGTACTTCG	166MMPp3c1613180V32F
caagaaagctgggtcAGCCCGTCCAACAGCCCA	166MMPp3c1613180V32R
tacaaaaaagcaggcttcATGTGTCCAGATACCAATTAC	169MPPp3c257010V34F
caagaaagctgggtcTAAGAAGTAGTCTGGTGTACGTC	169MPPp3c257010V34R
tacaaaaaagcaggcttcATGCCGTCATATGCAGATGT	172NKPp3c429410V32F
caagaaagctgggtcCAGAAAGTAATCAGGAGTCTTCC	172NKPp3c429410V32R
tacaaaaaagcaggcttcAATGGCGGTCTCAAAGCG	177MPPp3c228310V32F
caagaaagctgggtcCGCAGCAGTAATCCGCAC	177MPPp3c228310V32R
tacaaaaaagcaggcttcATGGTGCGTGGTGGAAGCA	188MMPp3c1818370V33F
caagaaagctgggtcATTGCCGCCGAACAGGTAA	188MMPp3c1818370V33R
tacaaaaaagcaggcttcGTAATGGCGATTAGATTAGC	189NKPp3c1716620V32F
caagaaagctgggtcGGCCACCCTAACCCATCTAG	189NKPp3c1716620V32R
tacaaaaaagcaggcttcATGAAAACGCAGGCTGTAGC	198MPPp3c7430V33F
caagaaagctgggtcCGATAAGAGGGCAGCCACGA	198MPPp3c7430V33R
tacaaaaaagcaggcttcATGAGGAGAGCAGGGCTGAA	202NKPp3c204170V32F
caagaaagctgggtcCTGTGGGTTCATCAGTGCGT	202NKPp3c204170V32R
tacaaaaaagcaggcttcAGTATGGCGCCAGAAAACG	211MMPp3c612710V32F
caagaaagctgggtcGGGTTGTTGGTGACTGTCGA	211MMPp3c612710V32R
tacaaaaaagcaggcttcATGGCGGAGGGGAAGCTGAT	218NKPp3c155310V36F
caagaaagctgggtcGATCATCTCCAGCACCCTCT	218NKPp3c155310V36R
tacaaaaaagcaggcttcGCAATGGAAGCTATGGC	222MSPp3c1819660V32F
caagaaagctgggtcGAAGTTAACGCCTTCAAACGTCT	222MSPp3c1819660V32R
tacaaaaaagcaggcttcATGGTGAAGATTTGCTGCATTGG	224MPPp3c201250V32F
caagaaagctgggtcGATAGACACCTGGAGATCCTTAA	224MPPp3c201250V32R
tacaaaaaagcaggcttcCTGTCCAAAATGGGAAAC	225MPPp3c167970V34F
caagaaagctgggtcCTTGCTCACAGGGGTCTTCC	225MPPp3c167970V34R
tacaaaaaagcaggcttcATGGTGGCCACTGTGAATGG	227MSPp3c615310V33F
caagaaagctgggtcAGGCTTGTTGGTCTTCTTGTTG	227MSPp3c615310V33R
tacaaaaaagcaggcttcATGGTGAAGATTTGCTGCATTG	231NKPp3c2318200V32F
caagaaagctgggtcGATGGATACCTGTAAATCCTTGA	231NKPp3c2318200V32R
tacaaaaaagcaggcttcATGGCCCCCAAGCTTTATGG	232NKPp3c713080V33F
caagaaagctgggtcCTGTGGCTTGAAGGACTTTGC	232NKPp3c713080V33R
tacaaaaaagcaggcttcATGGCTCCCCAGAAGTTCGA	239MMPp3c221440V36F
caagaaagctgggtcACTCACTTGCTCCCCAATTAGA	239MMPp3c221440V36R
tacaaaaaagcaggcttcATGGATTGCAGTCATGATTGCC	244VHPp3c1024580V32F
caagaaagctgggtcTTGCATCTCCGTCGATACTCC	244VHPp3c1024580V32R
tacaaaaaagcaggcttcATGAATCTGGACGAGAGCCTC	246MMPp3c116580V32F
caagaaagctgggtcGTATAGAAAAGCTGGGTTTCTGG	246MMPp3c116580V32R
tacaaaaaagcaggcttcATGGCTGCTAATGGGGATGC	249MSPp3c165590V33F
caagaaagctgggtcGTTGTTTGACGATCTTATCTCAG	249MSPp3c165590V33R
tacaaaaaagcaggcttcATGGGGTCGTTTATGGGATTGA	257NKPp3c629390V31F
caagaaagctgggtcAGCAGACAAGAGAGGCATCAC	257NKPp3c629390V31R
tacaaaaaagcaggcttcTGAGGAATCATGGCGGAG	267NKPp3c109750V34F
caagaaagctgggtcCTTTGCCTTCATCATCTTCACA	267NKPp3c109750V34R
tacaaaaaagcaggcttcATGGGGAATATCAGCGGACG	270MMPp3c1221850V32F
caagaaagctgggtcCCTGTGTCTGTGCTTACCGC	270MMPp3c1221850V32R
tacaaaaaagcaggcttcCGAGAGATCATGGCGGAG	279MMPp3c148590V37F
caagaaagctgggtcTTTTGCCATCATCATCCTCACA	279MMPp3c148590V37R
tacaaaaaagcaggcttcATGGGTGTCCGGTCAGGTT	286VHPp3c2017290V32F
caagaaagctgggtcCCTTCCTTGTGGATTAACTAACT	286VHPp3c2017290V32R
tacaaaaaagcaggcttcATGGCAACGTGGACAAATTCT	287NKPp3c20720V31F
caagaaagctgggtcTCGAAATTCATCGTGTGTTGAG	287NKPp3c20720V31R
tacaaaaaagcaggcttcATGAAGACGTGCACAGAGC	288JOEPp3c2218260V34F
caagaaagctgggtcAAGCTCATCATGTACACCGGA	288JOEPp3c2218260V34R
tacaaaaaagcaggcttcCAGCACATGATAGCGGTAGC	289VHPp3c2322360V32F
caagaaagctgggtcCCGGGGATCGATCTTGCCCTT	289VHPp3c2322360V32R
tacaaaaaagcaggcttcATGTTTCTTGTAGATTGGTTTTACGG	290JOEPp3c236490V32F
caagaaagctgggtcCTTGATGTACTGGGTCATCCACT	290JOEPp3c236490V32R
tacaaaaaagcaggcttcATGATGAAGACAATCCTTCTCC	292VHPp3c254480V33F
caagaaagctgggtcCAGGGACCCTTTTCGCAAC	292VHPp3c254480V33R
tacaaaaaagcaggcttcATGGCCAATGCGGAGGTCTT	294MMPp3c26230V33F
caagaaagctgggtcAAAAGCGCTCCAGACGTTG	294MMPp3c26230V33R
tacaaaaaagcaggcttcATGGCGGGCAAACAACCA	304MSPp3c913450V32F
caagaaagctgggtcTGCAGCGACAAAAGGGATCA	304MSPp3c913450V32R
tacaaaaaagcaggcttcATGGCATTGCTGGAGAAGGG	306VHPp3c96180V32F
caagaaagctgggtcCTTAGCATGGTAGAACAACAAC	306VHPp3c96180V32R
tacaaaaaagcaggcttcATGGGGATTCTGGAGTTGAA	307MMPp3c6480V32F
caagaaagctgggtcTAACTGAGGTACGTTACGAGCA	307MMPp3c6480V32R
tacaaaaaagcaggcttcATGGCAGGTAATGTAGATTCTGC	309MPPp3c156920V31F
caagaaagctgggtcTGCCTTCAAGCCCGTCAGTC	309MPPp3c156920V31R
tacaaaaaagcaggcttcATGGCGAAGATTCAGCTTTACA	310MSPp3c413060V33F
caagaaagctgggtcCGAGATTTTGCACACAGTCA	310MSPp3c413060V33R
tacaaaaaagcaggcttcATGGTGTGTGGGTTGCGGT	311MSPp3c194880V33F
caagaaagctgggtcAGGAATAGCTGGACTTCCTG	311MSPp3c194880V33R
tacaaaaaagcaggcttcATGTCGAGGACTTCTTTGCA	312NKPp3c143240V33F
caagaaagctgggtcTGCAGATTCCTTCGAGAAACG	312NKPp3c143240V33R
tacaaaaaagcaggcttcATGGCGGCTTCTTCTATGATCA	313MPPp3c1317110V32F
caagaaagctgggtcTTGCTCCATGTTAATGACAGCT	313MPPp3c1317110V32R
tacaaaaaagcaggcttcATGGTGAAGGTTGTGAAGGT	314NKPp3c323630V33F
caagaaagctgggtcCACACTGTCGGGTACAAAAACT	314NKPp3c323630V33R
tacaaaaaagcaggcttcATGGATATCGCGGTATTGGA	321MSPp3c726860V32F
caagaaagctgggtcAAATCTGCTGACCTTAACTACAC	321MSPp3c726860V32R
tacaaaaaagcaggcttcATGGACAGACACACACGGC	330VHPp3c57570V32F
caagaaagctgggtcAACACACGGATCCTCCTTCA	330VHPp3c57570V32R
tacaaaaaagcaggcttcATGTGTAGTTCATGGTTGGCAC	335MSPp3c155450V33F
caagaaagctgggtcACCGCTAGTGTCGTAAAGGA	335MSPp3c155450V33R
tacaaaaaagcaggcttcACGATGCAGGACCTGAAGGA	337MSPp3c37860V32F
caagaaagctgggtcCAGACGCCGCTTGGTCAGA	337MSPp3c37860V32R
tacaaaaaagcaggcttcATGGATCAATGCAGGCGC	341NKPp3c91620V32F
caagaaagctgggtcCATAGTAACCTCCGGGCTGAG	341NKPp3c91620V32R
tacaaaaaagcaggcttcACCATGTCGCTGATCGC	348MSPp3c621770V32F
caagaaagctgggtcTCTCTTCTTGGACACTCCGAC	348MSPp3c621770V32R
tacaaaaaagcaggcttcATGGGGAAGGAGAAGGTGC	357VHPp3c26160V32F
caagaaagctgggtcCTTCTTCTTCGCAGCGGC	357VHPp3c26160V32R
tacaaaaaagcaggcttcAAGATGGGTAAGGAGAAGGTCC	358MMPp3c123920V33F
caagaaagctgggtcCTTCTTCTTGGCGGCGGC	358MMPp3c123920V33R
tacaaaaaagcaggcttcATGGGTAAGGAGAAGGTGCA	359MSPp3c123750V34F
caagaaagctgggtcCTTCTTCTTCGCAGCGGC	359MSPp3c123750V34R
tacaaaaaagcaggcttcATGGGTAAGGAAAAGGTACACA	361MPPp3c26770V33F
caagaaagctgggtcCTTCTTCTTGGCAGCGGC	361MPPp3c26770V33R
tacaaaaaagcaggcttcATGGGGAGCAGTGGATTACT	368MMPp3c162460V37F
caagaaagctgggtcTTCCATGCGCTTTGCTTTTG	368MMPp3c162460V37R
tacaaaaaagcaggcttcATGTCGGAAGCAGCGTCAG	369MSPp3c16550V32F
caagaaagctgggtcAGCCCACAATCCAATGACGG	369MSPp3c16550V32R
tacaaaaaagcaggcttcATGGGGAACAGTGGGTCGTC	379MSPp3c213880V34F
caagaaagctgggtcGTAGAGATGTATCCTGGTGGTGA	379MSPp3c213880V34R
tacaaaaaagcaggcttcGCCATGCTTCGTATAGTGAAG	381NKPp3c419370V32F
caagaaagctgggtcCGTGCCCTTGCTCTTCAG	381NKPp3c419370V32R
tacaaaaaagcaggcttcATGGGGCGGAGTCGAGTA	387MPPp3c57370V32F
caagaaagctgggtcTGAAACAGGTGTTGACC	387MPPp3c57370V32R
tacaaaaaagcaggcttcATGGTGATGGGTGGTAACC	392MPPp3c414220V32F
caagaaagctgggtcGTCCTTCTTTGGTGTTTTGTTG	392MPPp3c414220V32R
tacaaaaaagcaggcttcATGGAGCCGCGTGTGGGAAA	396MSPp3c135910V32F
caagaaagctgggtcCTTATAACGGCTTTGATCCACCT	396MSPp3c135910V32R
tacaaaaaagcaggcttcATGGTGGCTGCGAAGAAGA	408MSPp3c259320V32F
caagaaagctgggtcTTCGGCGGTGGGCATAGA	408MSPp3c259320V32R
tacaaaaaagcaggcttcATGTCTCGCCTCGTGGAG	414MPPp3c61500V32F
caagaaagctgggtcGTACTCGATGTGCTTCACGT	414MPPp3c61500V32R
tacaaaaaagcaggcttcATGAGGCCGCCATTGACTAG	416NKPp3c612420V31F
caagaaagctgggtcTGAACCGGCAGCAGGCTT	416NKPp3c612420V31R
tacaaaaaagcaggcttcATGGTATTGGAGGGTTTCATGG	419MSPp3c516470V32F
caagaaagctgggtcTAAAGCATCGGGACAGAAAAGG	419MSPp3c516470V32R
tacaaaaaagcaggcttcAGCATGTCGCATTTCGGGA	420MPPp3c131280V34F
caagaaagctgggtcCGCCGCATCTGAAGGAGC	420MPPp3c131280V34R
tacaaaaaagcaggcttcATGCTTGTGGGCACGATGG	425NKPp3c72130V38F
caagaaagctgggtcATGCATTGTCCGGATAAAGGA	425NKPp3c72130V38R
tacaaaaaagcaggcttcTCTGGAGGTATGGAGGCACC	429MMPp3c3290V34F
caagaaagctgggtcCGTTTTCAAGTCATCAGAC	429MMPp3c3290V34R
tacaaaaaagcaggcttcATGGTTTTGTCACAGCGCCT	430NKPp3c811900V35F
caagaaagctgggtcCTGACCCCCAAGTTCAAAGTC	430NKPp3c811900V35R
tacaaaaaagcaggcttcATGGCGAGGGTGGCATTG	24MPPp3c327720V32F
caagaaagctgggtcAGTTATGGGCCAAAGCACAC	24MPPp3c327720V32R
tacaaaaaagcaggcttcATGGCGACGAAGTTAAGGAACT	26JOEPp3c2220830V32F
caagaaagctgggtcCATCCTGGCATCCCAGTTAGT	26JOEPp3c2220830V32R
tacaaaaaagcaggcttcATGGCCAGATTGTCCTTGTGG	27MPPp3c2121000V32F
caagaaagctgggtcTGTCCTGGCGTCCCAGAAT	27MPPp3c2121000V32R
tacaaaaaagcaggcttcATGGGAGTGGGATACAAGAAGTC	28MPPp3c37980V32F
caagaaagctgggtcTATCCATGAAATGGGGACAGA	28MPPp3c37980V32R
tacaaaaaagcaggcttcATGGAGTATGGATCAAAAGCTCG	42VHPp3c198660V34F
caagaaagctgggtcCGCAGGACATGCTTGAAGAG	42VHPp3c198660V34R
tacaaaaaagcaggcttcATGTCGACTACGAGAGCCTT	50MPPp3c1418040V32F
caagaaagctgggtcTCGGAACTGAGAGCCCTCC	50MPPp3c1418040V32R
tacaaaaaagcaggcttcATGGGCAGCCTCCATCTC	57JOEPp3c181550V32F
caagaaagctgggtcGGTCCTGGCTTCCCAGAATT	57JOEPp3c181550V32R
tacaaaaaagcaggcttcATGCAATGCAGGGGGGATTC	69JOEPp3c1213470V35F
caagaaagctgggtcGATTCTGAGATTAAAAAGAATCC	69JOEPp3c1213470V35R
tacaaaaaagcaggcttcATGGGGAAGTGTTGTTGCTTG	83MMPp3c1025030V32F
caagaaagctgggtcCAAGGTCGTCGTTAACGGAAG	83MMPp3c1025030V32R
tacaaaaaagcaggcttcATGGCAAGCGGCAAGATTT	101MMPp3c118110V36F
caagaaagctgggtcAGTACTATTCCACTTAAGTTCA	101MMPp3c118110V36R
tacaaaaaagcaggcttcATGGAGTATTCACGAAGATGCG	102JOEPp3c1225610V35F
caagaaagctgggtcAGCGCCCAGGAGTTGCGGAA	102JOEPp3c1225610V35R
tacaaaaaagcaggcttcATGGCCGCTCTGGATAGGA	108MSPp3c146120V33F
caagaaagctgggtcCGCCTGACCGGCACATTCTT	108MSPp3c146120V33R
tacaaaaaagcaggcttcATGGATAAGGCGATGAGGACC	117MPPp3c145200V32F
caagaaagctgggtcATGAAATCTACACCCTGAATAACTTGG	117MPPp3c145200V32R
tacaaaaaagcaggcttcATGCTTCGTTATGTACTCGTTGT	121MPPp3c2023560V32F
caagaaagctgggtcCAGATGCTTGCGGAGCCATT	121MPPp3c2023560V32R
tacaaaaaagcaggcttcATGGCTGAGACTTTAGTGCTGC	129NKPp3c5770V32F
caagaaagctgggtcAGCCCTTCCGACGGCCCA	129NKPp3c5770V32R
tacaaaaaagcaggcttcATGGGTACCTCGCCGACC	134VHPp3c2512800V32F
caagaaagctgggtcCTTGCATGCTGGAAGCGGTT	134VHPp3c2512800V32R
tacaaaaaagcaggcttcATGGCTATAGCGGGTACTGC	148NKPp3c122120V32F
caagaaagctgggtcAGCTGCAGCAGCGCCATTT	148NKPp3c122120V32R
tacaaaaaagcaggcttcATGGCGCGTGTTTTTGCG	149MSPp3c144780V32F
caagaaagctgggtcAGCAGCAGCAGCAGCTGG	149MSPp3c144780V32R
tacaaaaaagcaggcttcATGGCAGCCCCAGCAGTC	153MPPp3c16840V32F
caagaaagctgggtcTGTCGGCGGGAAGAATTTGT	153MPPp3c16840V32R
tacaaaaaagcaggcttcATGGGACAAGTTTTCGGAGCT	199MSPp3c264220V34F
caagaaagctgggtcGGAGCTCGCTGCAGGGGA	199MSPp3c264220V34R
tacaaaaaagcaggcttcGGCTCTGGAACCATGTTTTTG	206MMPp3c212620V31F
caagaaagctgggtcCTTGATGTACTGTGACATCCACT	206MMPp3c212620V31R
tacaaaaaagcaggcttcAAATAATCCAAGATGGTGGAGC	209MPPp3c2021140V32F
caagaaagctgggtcTTTAGCCATCATCATTTTCACA	209MPPp3c2021140V32R
tacaaaaaagcaggcttcATGGCTGAGACTACAGTTTTGA	242MPPp3c1611400V32F
caagaaagctgggtcCAGCTCTGCAACTGCATCTTC	242MPPp3c1611400V32R
tacaaaaaagcaggcttcATGGGGAATGTCAGCGGAC	298MSPp3c47390V38F
caagaaagctgggtcCCTGTGCCTGGGAGGGAC	298MSPp3c47390V38R
tacaaaaaagcaggcttcTTCACGTCCGTGATGGCC	322NKPp3c1519570V31F
caagaaagctgggtcCAGAACTTTCGTGAGGCACAG	322NKPp3c1519570V31R
tacaaaaaagcaggcttcATGGACAGCGCTGTATTAGATGA	323VHPp3c1370V31F
caagaaagctgggtcTCCCTTGGCGGCACGAGG	323VHPp3c1370V31R
tacaaaaaagcaggcttcATGGTTAGAATATTCGGCTCTTC	325MMPp3c27750V31F
caagaaagctgggtcTCCGATGAGATCGTTTGCCT	325MMPp3c27750V31R
tacaaaaaagcaggcttcATGTTCCTCACCAGGAGTGAG	343MSPp3c1423290V31F
caagaaagctgggtcCAATCGTTGTATAACAACCTCA	343MSPp3c1423290V31R
tacaaaaaagcaggcttcATGAAGGTGATTGGTCGCACT	346NKPp3c56000V38F
caagaaagctgggtcCCGCAGCCTCCTAGCCTC	346NKPp3c56000V38R
tacaaaaaagcaggcttcATGTTTCTTACCAGGAGTGAGT	347MPPp3c1720640V34F
caagaaagctgggtcCAATCGCTGTATAACAGCCTCA	347MPPp3c1720640V34R
tacaaaaaagcaggcttcTGTGAGAACATGAAGGCCGC	424MSPp3c237830V32F
caagaaagctgggtcCTTTCCTCGGCCACGGGG	424MSPp3c237830V32R
GGGGACAAGTTTGTACAAAAAAGCAGGCTTC	U5
GGGGACCACTTTGTACAAGAAAGCTGGGTC	U3
